# Predicting metastasis with a novel biophysical cell-adhesion force technique

**DOI:** 10.1101/2020.04.13.026526

**Authors:** Jessie Gan, Zhao Zhihai, Yu Miao

## Abstract

Metastasis is widely accepted to be responsible for approximately 90% of all cancer deaths. Current research on metastasis prediction often centers on gene sequencing; however, these analyses must account for the complexity of gene regulation and rely on comprehensive datasets. To investigate the process from a simpler, non-genomic angle, some studies indicate differences in cell adhesion force, an important physical process in metastasizing cells. However, cell adhesion force methods tend to focus on cell population approaches and therefore have their drawbacks in cost or efficiency, rendering them impractical outside a research setting. In this work, we test a novel and inexpensive bead-pipette assay to investigate the adhesion forces of non-metastatic NIH3T3 cells and mutated RasV12 cells, a metastatic model cell line.

Control cells and RasV12 cells were evaluated with wound healing, spreading area, and focal adhesion (FA) analysis assays. Then cells were tested by the novel bead-pipette assay, which uses a fibronectin-coated bead and a glass micropipette to measure cell adhesion force using Hooke’s law.

The RasV12 cells had faster migration, polarized cell shape, and smaller FA area than control cells. The RasV12 cells also exerted higher adhesion forces than control cells and a potential force threshold was determined for distinguishing metastatic cells through a Receiver Operating Characteristic (ROC) curve. An ROC curve was computed for all other assays and the bead-pipette assay was shown to perform higher as a classifier than other assays.

The RasV12 cells had increased metastatic potential compared to control. The novel bead-pipette assay showed potential as a classifier for determining metastasizing cells from non-metastatic cells. With further work, it may serve as a clinical diagnostic tool for cancer patients or as a testbed to be used in the development of anti-metastatic drugs.
