## Supplemental Tables for "Predicting metastasis with a novel biophysical cell-adhesion force technique"

### Sheet: S1 Table
S1 Table - Wound Healing Assay
Distance (μm)
Ctrl	RasV12
235.447	258.753
289.801	222.565
210.457	302.886
238.064	290.239
220.802	308.095
212.177	332.745
215.668	348.04
220.8	341.56
183.745	337.671
270.921	328.623
232.019	267.884
235.462	333.79
	345.434
	335.144
	364.95
	270.397
	302.782
	326.066
	309.231
	300.153

### Sheet: S2 Table
S2 Table - Spreading Area Assay
Area (μm^2)
Control	RasV12
3288.67	4194.71
4195.92	3446.68
7299.24	2602.42
9199.55	4749.24
6053.47	1781.87
5899.7	2600.91
3920.24	2910.88
6748.34	3390.78
7047.73	3762.08
7549.09	4248.79
11206.3	2875.23
4800.3	3263.44
5018.58	3753.17
4308.61	3684.14
4470.39	2480.82
6114.5	2228.7
12469.2	2290.18
8605.13	4373.72
5016.77	3029.76
8381.27	2023.72

### Sheet: S3 Table
S3 Table - Focal Adhesion Analysis
Total Focal Adhesion Area		Individual Focal Adhesion Area		Number of Focal Adhesions
Intensity strength/FA		Average Area/FA (μm^2)		# of Focal Adhesions/cell
Control	RasV12	Control	RasV12	Control	RasV12
389375	131824	11.738	7.691	135	63
181817	71905.4	23.533	4.088	68	69
104798	373574	11.361	14.343	65	99
846793	197120	15.068	4.275	252	76
339141	147130	17.608	12	76	100
164968	262907	11.5	6.218	57	51
268782	124181	19.651	19.418	145	38
712214	151720	15.005	12.023	192	78
405204	299869	11.948	8.321	140	66
414636	145351	15.043	14.072	146	87
582174	57371.9	25.009	7.941	122	67
696394	164216	12.587	4.087	123	59
262653	291459	20.023	11.129	188	104
1.25128e+06	232214	11.138	10.28	190	73
3160.54	92436.5	13.694	12.239	132	43
400351	434774	10.848	21.93	170	39
390143	62221.6	21.373	12.604	154	51
891465	166835	15.545	7.536	120	96
441147	460531	13.508	13.719	185	45
644891	97412	20.95	13.879	188	110

### Sheet: S4 Table
S4 Table - Bead-Pipette Assay
Force Applied (nN)
Control	RasV12
1.41209	1.18811
1.45198	2.36942
0.797761	1.37763
0.992188	2.39368
0.568687	6.88182
0.557289	1.48718
1.09153	3.93753
1.09162	2.49619
0.648736	1.88688
0.519498	1.39493
0.544286	1.2202
0.592605	2.92351
0.59372	1.98924
1.13397	1.31052
0.862601	1.2948
0.834426	5.77313
0.994565	1.38195
1.12558	1.25535
0.446752	1.53527
0.82437	1.19184
